# Multi-scale predictions of drug resistance epidemiology suggest a new design principle for rational drug design

**DOI:** 10.1101/557645

**Authors:** Scott M. Leighow, Chuan Liu, Haider Inam, Boyang Zhao, Justin R. Pritchard

## Abstract

A critical goal in drug discovery is the rational design of therapeutics that last longer in the face of biological evolution. However, this goal is thwarted by the astonishing diversity and stochasticity of mutational paths in the clinic. Beyond biophysical predictions of thermodynamics, we present stochastic, first principles models of evolution built on a large *in vitro* dataset that accurately predict the epidemiologic abundance of mutations to three different drugs across multiple leukemia clinical trials. Our ability to forecast the prevalence of resistance mutants required an understanding of the likelihood of the nucleotide substitutions that cause them. Beyond leukemia, a meta-analysis of acquired drug resistance across prostate, breast, and gastrointestinal stromal tumors (GIST) suggests that drug resistance in the adjuvant setting is significantly influenced by mutation bias. Our analysis points towards a new design principle in rational drug discovery: when evolution favors the most probable mutant, so should drug design.
