## Supplemental Data 1 for "Multi-scale predictions of drug resistance epidemiology suggest a new design principle for rational drug design"

### Sheet: Sheet1
	Cortes J Blood 2007	Bengio RM Leuk Lymphoma 2011;52:1720–6.[42]	Kim SH, HematolOncol 2009;27:190–7.[44]	Branford S, Blood 2003	Hughes et al Leukemia 2015	Hochaus et al. Blood 2013	Sum
M244V	2	2	7	1	1	4	17
K247L	1	0	0	0	0	0	1
L248V	1	1	0	1	1	0	4
G250E	12	6	8	2	3	2	33
Q252H	0	2	3	5	0	0	10
Y253F	1	0	3	2	0	0	6
Y253H	3	4	8	0	1	2	18
E255V	0	3	5	1	2	0	11
E255K	3	3	9	5	2	0	22
D276G	1	0	0	0	1	2	4
L298V	1	2	0	0	0	0	3
F311I	2	1	0	0	0	0	3
T315I	10	4	19	2	0	3	38
F317L	7	0	3	2	0	0	12
M351T	3	5	2	8	3	2	23
E355A	1	0	0	0	0	0	1
E355G	5	1	1	3	2	1	13
F359C	3	2	1	0	1	1	8
F359I	0	1	1	0	1	2	5
F359V	1	1	3	2	3	1	11
L364I	1	0	0	0	0	0	1
H396P	0	0	1	0	1	0	2
H396R	3	0	1	1	0	1	6
S417Y	0	0	1	1	0	0	2
A433T	1	0	0	0	0	0	1
E450G	0	0	0	0	1	1	2
E459G	1	0	0	0	0	0	1
E459K	1	0	3	1	0	1	6
E459Q	2	0	0	0	0	0	2
F486S	1	0	0	1	0	0	2
