## Supplemental Data 2 for "Multi-scale predictions of drug resistance epidemiology suggest a new design principle for rational drug design"

### Sheet: KITMutations
mutant	total	Takahashi et al, Genese Chromosomes Cancer 2017	Antonescu et al, Clin Cancer Res 2005	Heinrich et al, J Clin Oncol 2008	Sym et al, J Surg Oncol 2008	Wardelmann et al 2006	Wang et al, J Cancer Res Clin Oncol 2010	Debiec-Rychter, Gastroenterology 2005	Haller et al, Ann Surg Oncol 2007	Heinrich et al, J Clin Oncol 2006	Desai et al, Clin Cancer Res 2007	Miselli et al, Clin Cancer Research 2007	Al-Batran et al, Gastric Cancer 2007	Chen et al, Cancer Res 2004	Liegl et al, J Pathol 2008	Nishida et al, Cancer Sci 2008	Grimpen et al, Lancet Oncol 2005	Koyama et al, Gastric Cancer 2006	Gronchi et al, Ann Surg 2007	Lim et al, Med Oncol 2008	Wakai et al, Br J Cancer 2004	Bertucci et al, Oncol Rep 2006	Utsunomiya et al, Surg Today 2008	Tamborini et al, Gastroenterology 2004
V559A	1																			1
K642E	2						2
V654A	81	3	1	16		7		4		8	2	4	1	5	8	14			4	2		1	1
T670E	2					1							1
T670I	19		1	3		4		3		1		1			1	3			1					1
S709F	1					1
D716N	1							1
K786N	1															1
C809G	6			2	1				1	1						1
D816A	1			1
D816E	3				1											2
D816H	14			2						2	2				5	2	1
D820A	1									1
D820E	4				2	1		1
D820G	10			1	1	1				2					4					1
D820H	1																	1
D820N	2											1							1
D820Y	11		2	2	1	1		1							2					2
D820V	1															1
N822D	1															1
N822K	24		3	2		2				2	1				6	5				3
N822Y	4								1						3
Y823D	28	1	1	3		2	9			6	2					3					1
A829P	4			2											1	1
amino acid ambiguities
D816E					no data											no data
D820E					no data	no data		1 t>a
N822K			no data	no data		no data				no data	no data				3 t>g, 2 t>a	no data				no data

### Sheet: ARMutations
mutant	total	Lallous et al, Genome Biol 2016	Taplin et al, N Engl J Med 1995	Newmark et al, Proc natl acad Sci U S A 1992	Taplin et al, Cancer Res 1999	Suzuki et al, J Steroid Biochem Mol Biol 1993	Culig et al, Mol Endocrinol 1993	Watanabe et al, Jpn J Clin Oncol 1997	Lundberg et al, Hum Genet 1998	Taplin et al, J Clin Oncol 2003	Rathkopf et al, Ann Oncol 2017	Beltran et al, Eur Urol 2013	Dan 2015	Azad et al, Clin Cancer Res 2015
L702H	11					1		1				2	7
V716M	1						1
V716T	1										1
A722T	1		1
V731M	1			1
W742C	3									1			2
W742F	1											1
W742L	0
N757D	1									1
A766T	1								1
C785Y	1								1
H875Q	1	1
H875Y	20	7	1								1	1	4	6
F877L	5	1									3			1
T878A	24	4			5	1				2	1	1	7	3
T878S	2		1		1
D880E	2	1												1
D880G	1									1
L882I	2	1												1
S889G	2	1												1
D891H	1	1
D891N	1				1
P893S	1												1
E894K	2	1												1
M896T	1								1
M896V	2	1												1
E898G	2	1												1
Q903H	1												1
Q903R	1		1
K911R	1							1
T919S	1	1
sum total	95
amino acid ambiguities
W742C										1 g>c			2 g>t
H875Q		1 t>g
F877L		1 c>t									no data			1 c>t
T878S			1 c>g		1 c>g
Q903H													1 a>c
T919S		1 a>t

### Sheet: ESR1Mutations
mutant	total	Robinson et al, Nat Genet 2013	Toy et al, Nat Genet 2013	Jeselsohn et al, Clin Cancer Res 2014	Toy et al, Cancer Discov 2018
S329Y	1				1
G344D	1				1
E380Q	21			1	20
V418E	1				1
S432L	2				2
G442R	1				1
F461V	1				1
S463P	2		1		1
L466Q	1				1
V478L	1				1
R503W	1			1
N532K	1				1
V534E	2		1		1
L536H	4				4
L536P	2				2
L536R	2		1		1
L536Q	1	1
Y537C	8			2	6
Y537D	1				1
Y537N	7			2	5
Y537S	23	3	5	2	13
D538G	42	2	3	3	34
E542G	1				1
A546D	2				2
sum	129
