## Supplemental Table 1 for "Multi-scale predictions of drug resistance epidemiology suggest a new design principle for rational drug design"

### Sheet: Mutation_bias_synon_ABL1_ExAC
	Reference	Variant	Count	prop
	A	C	5	0.0223214
	A	G	17	0.0758929
	A	T	2	0.00892857
	C	A	4	0.0178571
	C	G	6	0.0267857
	C	T	88	0.392857
	G	A	68	0.303571
	G	C	6	0.0267857
	G	T	6	0.0267857
	T	A	1	0.00446429
	T	C	18	0.0803571
	T	G	3	0.0133929
Note: This data was generated by counting the occurrence of the specified nucleotide substitution within the ABL1 gene in the Broad institute ExAC data(http://exac.broadinstitute.org/). A substitution was only counted if it was synonymous.

### Sheet: E255K_V_Imatinib
log[Imatinib], uM	WT ABL1												E255K						E255V
-2	0.000363	0.000551	0.0216	0.00124	0.000524	0.000656	0.00047	0.0015	0.00215	0.00225	3.92e-05	0.000388	0.000209	0.000465	0.000378	0.000582	0.000287	0.000309	0.00827	0.00753	0.00964	0.00798	0.0119	0.00605
-2.30103	0.00039	0.000624	0.000741	0.00346	0.000465	0.000463	0.00282	0.00588	0.0128	0.0128	0.00076	0.000518	0.00117	0.000699	0.00306	0.00256	0.001756	0.001865	0.663	0.794	0.529	0.787	0.623	0.508
-2.60206	0.000963	0.001	0.00259	0.00634	0.000651	0.00108	0.00336	0.00841	0.00593	0.0177	0.001411	0.000856	0.0414	0.0367	0.101	0.0565	0.041444	0.042577	1	0.964	0.845	0.604	0.821	0.476
-2.90309	0.000924	0.00184	0.00414	0.00905	0.00185	0.00278	0.00481	0.00859	0.0227	0.0181	0.001622	0.002506	0.406	0.253	0.921	0.511	0.590909	0.470588	1.22	1.15	0.741	0.781	0.952	0.598
-3.20412	0.00365	0.00424	0.019	0.0222	0.0086	0.00742	0.028	0.0472	0.046	0.0568	0.004099	0.008214	0.599	0.573	0.989	0.625	0.949198	1.12325	1.35	1.51	0.705	0.589	0.828	0.608
-3.50515	0.161	0.17	0.329	0.299	0.27	0.228	0.234	0.264	0.598	0.419	0.127545	0.22	1.02	0.652	1.3	0.879	0.917112	1.18207	1.19	1.22	0.727	Error: No Cells Added	0.841	0.518
-3.80618	0.543	0.689	0.616	0.641	0.597	0.554	0.523	0.625	0.782	0.506	0.44012	0.532203	0.757	0.674	1.17	1.05	0.708556	0.927171	1.16	1.21	0.829	0.585	0.855	0.678
-4.10721	0.65	0.936	0.968	0.974	0.927	1.08	0.648	0.819	0.683	0.672	0.694611	0.786441	1.2	1.14	1.45	1.05	1.23529	1.10084	1.14	1.3	0.926	0.846	0.959	0.593
-4.40824	0.942	0.97	0.93	0.831	0.85	1.37	1.24	0.984	0.838	0.683	0.784431	0.955932	1.07	1.1	1.26	1.4	0.882353	1.22409	0.881	1.23	0.958	1.16	0.931	0.678
-4.70927	0.945	1.11	1.03	1.21	1.07	0.929	0.892	0.823	0.725	0.811	0.865269	0.810169	0.919	0.989	1.4	1.26	0.927807	1.19888	1.02	0.923	1.31	0.946	1.26	0.955
-5.0103	1	1	1	1	1	1	1	1	1	1	1	1	1	1	1	1	1	1	1	1	1	1	1	1

### Sheet: Growth_no_imatinib
WT	E255K	E255V
0.930168	0.937563	0.935543
0.892545	0.797535	0.945646
1.1112	1.3134	1.05072
0.892822	1.05819	0.814306
0.939608	1	0.895939
0.97265	1.29925	1.11477
1.06234	1.08318	0.980027
1.05886	0.994585	0.912028
1.01721	Note: Never grew out	1.14851
1	0.948779	0.822725
1.04859	1.06933	0.9502
1.00292	0.822193	1.02228
0.7203
1.01319
Note: All replicates are independent infections and selections to create totally new BaF3 lines. All values are median centered for the median on a given run of infections to normalize for batch to batch variation in the median.
